# Evidence of selection, adaptation and untapped diversity in Vietnamese rice landraces

**DOI:** 10.1101/2020.07.07.191981

**Authors:** Janet Higgins, Bruno Santos, Tran Dang Khanh, Khuat Huu Trung, Tran Duy Duong, Nguyen Thi Phuong Doai, Nguyen Truong Khoa, Dang Thi Thanh Ha, Nguyen Thuy Diep, Kieu Thi Dung, Cong Nguyen Phi, Tran Thi Thuy, Nguyen Thanh Tuan, Hoang Dung Tran, Nguyen Thanh Trung, Hoang Thi Giang, Ta Kim Nhung, Cuong Duy Tran, Son Vi Lang, La Tuan Nghia, Nguyen Van Giang, Tran Dang Xuan, Anthony Hall, Sarah Dyer, Le Huy Ham, Mario Caccamo, Jose De Vega

**Affiliations:** Earlham Institute, Norwich Research Park, Norwich, NR4 7UZ, UK; NIAB, 93 Lawrence Weaver Road, Cambridge, CB3 0LE, UK; Agriculture Genetics Institute (AGI), Hanoi, Vietnam; Vietnam National University of Agriculture, Hanoi, 131000, Vietnam; Graduate School of Advanced Science and Engineering, Hiroshima University, Hiroshima, 739-8529, Japan; Faculty of Biotechnology, Nguyen Tat Thanh University, Ho Chi Minh, 72820, Vietnam; Institute of Research and Development, Duy Tan University, Da Nang, 550000, Vietnam; Plant Resource Center, An Khanh, Hoai Duc, Hanoi, 152900, Vietnam; Faculty of Pharmacy, Duy Tan University, Da Nang, 550000, Vietnam

**Keywords:** Rice, breeding, adaptation, QTL, genetic diversity, GWAS, landraces

## Abstract

Vietnam possesses a vast diversity of rice landraces due to its geographical situation, latitudinal range, and a variety of ecosystems. This genetic diversity constitutes a highly valuable resource at a time when the highest rice production areas in the low-lying Mekong and Red River Deltas are enduring increasing threats from climate changes, particularly in rainfall and temperature patterns.

We analysed 672 Vietnamese rice genomes, 616 newly sequenced, that encompass the range of rice varieties grown in the diverse ecosystems found throughout Vietnam. We described four Japonica and five Indica subpopulations within Vietnam likely adapted to the region of origin. We compared the population structure and genetic diversity of these Vietnamese rice genomes to the 3,000 genomes of Asian cultivated rice. The named Indica-5 (I5) subpopulation was expanded in Vietnam and contained lowland Indica accessions, which had with very low shared ancestry with accessions from any other subpopulation and were previously overlooked as admixtures. We scored phenotypic measurements for nineteen traits and identified 453 unique genotype-phenotype significant associations comprising twenty-one QTLs (quantitative trait loci). The strongest associations were observed for grain size traits, while weaker associations were observed for a range of characteristics, including panicle length, heading date and leaf width. We identified genomic regions selected in both Indica and Japonica subtypes during the breeding of these subpopulations within Vietnam and discuss in detail fifty-two selected regions in I5, which constitute an untapped resource of cultivated rice diversity.

Our results highlight traits and their associated genomic regions, which were identified by fine phenotyping and data integration. These are a potential source of novel loci and alleles to breed a new generation of sustainable and resilient rice.
