## Supplementary material for "Evidence of selection, adaptation and untapped diversity in Vietnamese rice landraces": Table S19. List of 14 SNP-sets used for analysis

Table S19. List of 14 SNP sets used for analysis
SNP set	number of samples	Subtype	Country / region	Imputed	MAF	LD filtering (plink)	thinned	Number of SNPs	Analysis
1	616	all	Vietnam	no	5%	50 10 0.2	no	163,393	STRUCTURE
2	723	all	Asia	yes	no	no	no	3,750,621	SnpEff
3	723	all	Asia	no	5%	no	no	2,690,005	PCA
4	723	all	Asia	yes	5%	no	no	2,665,825	PCA
5	445	Indica	Asia	yes	5%	no	no	2,036,269	PCA
6	233	Japonica	Asia	yes	5%	no	no	1,180,787	PCA
7	426	Indica	Vietnam	yes	5%	no	no	2,027,294	PCA, XP-CLR
8	211	Japonica	Vietnam	yes	5%	no	no	1,125,716	PCA, XP-CLR
9	672	all	Vietnam	yes	5%	50 10 0.2	yes	80,000	STRUCTURE
10	426	Indica	Vietnam	yes	5%	50 10 0.2	yes	108,420	STRUCTURE
11	211	Japonica	Vietnam	yes	5%	50 10 0.2	no	59,815	STRUCTURE
12	672	all	Vietnam	yes	5%	35 15 0.5	no	361,191	GWAS
13	426	Indica	Vietnam	yes	5%	35 15 0.5	no	334,935	GWAS
14	211	Japonica	Vietnam	yes	5%	35 15 0.5	no	122,881	GWAS
