## Supplementary material for "Evidence of selection, adaptation and untapped diversity in Vietnamese rice landraces": Table S18. List of 107 IRRI rice samples from Vietnam in the 3K RGP

Table S18. List of 107 IRRI rice samples.
sample	Genetic_Stock_Accession	Genetic_Stock_varname	Country_Origin_supplied	Country_Origin_updated	Status_with_Pedigree	Region_of_Origin	K9_group_Admixture	K15_Admixture_group	subtype	subpopulation	Mapping Rate	Properly Paired	Read Number
B006	IRGC 136078	Yikong	Vietnam	Viet Nam		SEA	XI-adm	XI-3B2	XI	I4	97.24	83.31	85337127
B007	IRGC 136055	Tianhandao	Vietnam	Viet Nam		SEA	XI-adm	XI-3B2	XI	I4	96.26	82.33	78214196
B008	NA	Baxiang	Vietnam	Viet Nam	T	SEA	GJ-tmp	GJ-tmp	GJ	J4	99.22	91.9	74013411
B009	IRGC 136065	Vietnam Zaodao	Vietnam	Viet Nam		SEA	XI-1A	XI-1A	XI	Im	97	84.2	79536485
B010	NA	Malaihong	Malaysia	Malaysia	T	SER	XI-1A	XI-1A	XI	NA	97.16	84.03	89185421
B024	IRGC 136076	Xianluosichi	Thailand	Thailand		SEA	XI-1A	XI-1A	XI	NA	96.54	80.31	70047174
B104	NA	Jiabala	India	Bangladesh	T	SAE	XI-1A	XI-1A	XI	NA	97.32	85.24	66766064
B184	IRGC 135862	CHANH 148	Vietnam	Viet Nam	T	SEA	XI-adm	XI-adm	XI	I5	97.26	84.2	40637893
CX106	IRGC 136040	SAL BUI BAO	Vietnam	Viet Nam	P	SEA	GJ-trp	GJ-trp1	GJ	J3	98.38	85.33	106492330
CX107	IRGC 136060	Tun Sart	Vietnam	Viet Nam	I	SEA	XI-3	XI-3B1	XI	I2	97.31	85.17	94233272
CX131	IRGC 136087	ZALE	Myanmar	Myanmar	I	SEA	XI-1A	XI-1A	XI	NA	96.98	78.66	67392795
CX31	IRGC 135903	Hnankar	Myanmar	Myanmar	P	SEA	XI-1B	XI-1B1	XI	NA	97.51	79.88	55604221
CX317	IRGC 135992	MR 19	China	Malaysia	P	SER	GJ-tmp	GJ-tmp	GJ	NA	98.73	88.59	108146031
CX33	IRGC 136045	Shwe Thwe Yin Hyv	Myanmar	Myanmar	P	SEA	XI-1B	XI-1B2	XI	NA	97.6	79.44	57013839
CX353	IRGC 135860	CAU 1	China	Viet Nam	P	SEA	GJ-adm	GJ-adm	GJ	Jm	98.65	79.15	104641540
CX354	IRGC 135861	CAU 2	China	Viet Nam	P	SEA	GJ-adm	GJ-adm	GJ	Jm	98.79	78.02	79591283
CX37	IRGC 136015	OM 997	Vietnam	Viet Nam	P	SEA	XI-1B	XI-1B1	XI	I1	97.6	80.72	49766016
CX79	IRGC 135873	Cs 94	Vietnam	Viet Nam	P	SEA	XI-1B	XI-adm	XI	I1	97.52	88.97	87324621
CX80	IRGC 136014	OM 1706	Vietnam	Viet Nam	P	SEA	XI-1B	XI-adm	XI	I1	97.61	89.22	83612661
CX82	IRGC 136073	X 21	Vietnam	Viet Nam	P	SEA	XI-1B	XI-adm	XI	I1	97.5	87.31	101964770
CX83	IRGC 136074	X 22	Vietnam	Viet Nam	P	SEA	XI-1B	XI-1B1	XI	I1	97.5	87.14	73129915
CX84	IRGC 136075	X 23	Vietnam	Viet Nam	P	SEA	XI-adm	XI-adm	XI	I1	97.48	82.87	79612026
CX85	IRGC 135857	C 71	Vietnam	Viet Nam	P	SEA	XI-adm	XI-adm	XI	I1	97.71	89.21	86573564
CX86	IRGC 135856	C 70	Vietnam	Viet Nam	P	SEA	XI-adm	XI-adm	XI	I1	97.74	89.36	39242581
CX87	IRGC 136027	Q 5	Vietnam	Viet Nam	P	SEA	XI-adm	XI-adm	XI	I1	97.7	88.69	45722087
IRIS 313-10336	IRGC 137807	B 6144-MR-6-0-0::IRGC 117371-2	Lao People's Democratic Republic	Lao People's Democratic Republic	I	SEA	GJ-trp	GJ-trp1	GJ	NA	98.01	93.04	49479307
IRIS 313-10440	IRGC 127642	NAGKAYAT::IRGC 584-1	Philippines	Philippines		SER	GJ-tmp	GJ-tmp	GJ	NA	98.57	91.54	79931777
IRIS 313-10484	IRGC 127729	PILIT (7480) SELN (CI 12007)::IRGC 3758-1	Philippines	Philippines	P	SER	XI-1A	XI-1A	XI	NA	97.57	87.65	66751314
IRIS 313-10554	IRGC 127235	BONG SEN::IRGC 7011-1	Viet Nam	Viet Nam		SEA	XI-3	XI-adm	XI	Im	97.27	86.48	52393007
IRIS 313-10555	IRGC 128098	LUA HUONG T 1::IRGC 7082-2	Viet Nam	Viet Nam		SEA	XI-3	XI-3B1	XI	I2	97.05	84.92	49166690
IRIS 313-10556	IRGC 135770	LUA DEN MUA::IRGC 7185-3	Viet Nam	Viet Nam		SEA	XI-3	XI-3B1	XI	I2	96.65	84.91	56646992
IRIS 313-10587	IRGC 127308	DB 3::IRGC 8361-1	Bangladesh	Bangladesh	P	SAE	cA (Aus)	cA-1	cA	NA	96.79	88.13	55908581
IRIS 313-10592	IRGC 127324	DJ 69::IRGC 8482-1	Bangladesh	Bangladesh	P	SAE	cA (Aus)	cA-adm	cA	NA	96.59	87.19	56586460
IRIS 313-10593	IRGC 127323	DJ 47::IRGC 8497-1	Bangladesh	Bangladesh	P	SAE	cA (Aus)	cA-2	cA	NA	95.99	87.36	46991848
IRIS 313-10594	IRGC 127322	DJ 29::IRGC 8505-1	Bangladesh	Bangladesh	P	SAE	cA (Aus)	cA-1	cA	NA	97.1	87.37	42871474
IRIS 313-10595	IRGC 127327	DL 5::IRGC 8593-1	Bangladesh	Bangladesh	P	SAE	cA (Aus)	cA-adm	cA	NA	97.35	87.79	49945030
IRIS 313-10644	IRGC 128249	BUSIYETAN::IRGC 11205-1	Philippines	Philippines	T	SER	GJ-trp	GJ-trp1	GJ	NA	96.79	90.3	59365161
IRIS 313-10645	IRGC 128359	LENKIBE-N::IRGC 11216-1	Philippines	Philippines	T	SER	GJ-trp	GJ-trp1	GJ	NA	96.84	92.25	58621542
IRIS 313-10649	IRGC 127758	RACION 1::IRGC 11340-1	Philippines	Philippines	I	SER	GJ-trp	GJ-trp2	GJ	NA	98.31	91.89	65498598
IRIS 313-10656	IRGC 128407	NOK KOD::IRGC 11784-1	Lao People's Democratic Republic	Lao People's Democratic Republic		SEA	GJ-sbtrp	GJ-sbtrp	GJ	NA	91.68	85.31	66099264
IRIS 313-10657	IRGC 135801	THANGONE::IRGC 11816-3	Lao People's Democratic Republic	Lao People's Democratic Republic		SEA	GJ-sbtrp	GJ-sbtrp	GJ	NA	97.43	90.23	93866847
IRIS 313-10703	IRGC 128418	PADI ADONG DUMARAT::IRGC 14356-1	Malaysia	Malaysia	T	SER	GJ-trp	GJ-trp1	GJ	NA	98.1	93.1	69583095
IRIS 313-10704	IRGC 128419	PADI DARAWAL::IRGC 14373-1	Malaysia	Malaysia	T	SER	GJ-trp	GJ-trp1	GJ	NA	98.39	93	48962951
IRIS 313-10748	IRGC 127578	LUA DUC::IRGC 16718-1	Viet Nam	Viet Nam	T	SEA	XI-adm	XI-3B2	XI	I4	95.32	85.8	89177147
IRIS 313-10749	NA	MINH SOC (CAMBODIA)::IRGC 16731-2	Viet Nam	Viet Nam	T	SEA	XI-3	XI-3B1	XI	I2	93.99	83.54	56119685
IRIS 313-10750	IRGC 135804	TRANG LUA::IRGC 16781-3	Viet Nam	Viet Nam	T	SEA	XI-3	XI-3B1	XI	I2	97.01	80.39	44506988
IRIS 313-10751	IRGC 127577	LUA CHUM::IRGC 16840-1	Viet Nam	Viet Nam	T	SEA	XI-adm	XI-adm	XI	I5	97.09	86.49	63065615
IRIS 313-10755	IRGC 128116	NEP BA BONG TO::IRGC 17005-2	Viet Nam	Viet Nam	T	SEA	XI-3	XI-3B1	XI	I2	96.45	86.58	63742893
IRIS 313-10916	NA	SRAU SLAP::IRGC 23267-2	Cambodia	Cambodia	T	SEA	GJ-tmp	GJ-tmp	GJ	NA	92.24	86.74	81417331
IRIS 313-10970	IRGC 138574	NANG SAU DO::IRGC 26243-3	Viet Nam	Viet Nam	T	SEA	XI-3	XI-3B1	XI	I2	96.22	85.82	66207523
IRIS 313-11062	IRGC 127218	BEGUNBICHI 33::IRGC 29260-1	Bangladesh	Bangladesh	P	SAE	cB (Bas)	cB	cB	NA	96.75	90	94705882
IRIS 313-11068	IRGC 128426	PANKAIT 31::IRGC 29377-1	Bangladesh	Bangladesh	P	SAE	cB (Bas)	cB	cB	NA	95.44	88.32	52278032
IRIS 313-11069	IRGC 128197	TUPA 15-3::IRGC 29416-2	Bangladesh	Bangladesh	P	SAE	cB (Bas)	cB	cB	NA	96.49	88.84	52227833
IRIS 313-11077	IRGC 128522	LAI HANG HMA::IRGC 29608-2	Lao People's Democratic Republic	Lao People's Democratic Republic	T	SEA	GJ-sbtrp	GJ-sbtrp	GJ	NA	98.19	92.48	65655039
IRIS 313-11096	IRGC 135743	CADUNG SO BLOC 1::IRGC 30231-3	Viet Nam	Viet Nam	T	SEA	XI-3	XI-3B1	XI	I2	96.87	88.67	43983013
IRIS 313-11118	IRGC 135797	SOC NAU (BIEN THE)::IRGC 32074-3	Viet Nam	Viet Nam	T	SEA	XI-3	XI-3B1	XI	I2	97.34	86.59	128544293
IRIS 313-11119	IRGC 137886	NEP BUNG::IRGC 32207-3	Viet Nam	Viet Nam	T	SEA	XI-adm	XI-adm	XI	Im	92.71	82.84	31666040
IRIS 313-11127	IRGC 132307	BUBAW::IRGC 32989-2	Myanmar	Myanmar		SEA	GJ-sbtrp	GJ-sbtrp	GJ	NA	98.22	91.7	45013274
IRIS 313-11195	IRGC 128344	KHAW KAR 13::IRGC 36711-1	Myanmar	Myanmar	T	SEA	GJ-sbtrp	GJ-sbtrp	GJ	NA	97.11	89.56	41181508
IRIS 313-11218	IRGC 127982	BADSHABHOG 4-60::IRGC 37793-2	Bangladesh	Bangladesh	P	SAE	cB (Bas)	cB	cB	NA	97.7	90.05	65795182
IRIS 313-11219	IRGC 127998	BLACK 28-564::IRGC 37815-2	Bangladesh	Bangladesh	P	SAE	XI-2	XI-2A	XI	NA	97.38	88.18	40274711
IRIS 313-11220	IRGC 128015	CHITRAJ 14-134::IRGC 37837-2	Bangladesh	Bangladesh	P	SAE	XI-2	XI-2A	XI	NA	97.34	88.51	64222327
IRIS 313-11221	IRGC 128022	CYLINDRICAL 30-605::IRGC 37845-2	Bangladesh	Bangladesh	P	SAE	XI-2	XI-2A	XI	NA	97.2	88.35	70926057
IRIS 313-11222	IRGC 132308	DUDHSWAR 15-157::IRGC 37967-2	Bangladesh	Bangladesh	P	SAE	XI-2	XI-2A	XI	NA	97.19	87.83	57486036
IRIS 313-11248	IRGC 127676	NIAW KHAMIN::IRGC 40222-1	Thailand	Thailand	T	SEA	GJ-trp	GJ-trp1	GJ	NA	96.49	89.04	44574290
IRIS 313-11254	IRGC 128186	TIEN SOM::IRGC 40759-2	Viet Nam	Viet Nam		SEA	XI-3	XI-3B1	XI	I2	96.57	87.22	50735159
IRIS 313-11335	IRGC 132339	INANUPAN::IRGC 44461-2	Philippines	Philippines	T	SER	XI-2	XI-2B	XI	NA	97.24	88.54	56870301
IRIS 313-11336	IRGC 128519	IREQUIN::IRGC 44476-2	Philippines	Philippines	T	SER	GJ-tmp	GJ-tmp	GJ	NA	97.51	92.25	56876342
IRIS 313-11339	IRGC 128109	MILAGROSA::IRGC 44634-2	Philippines	Philippines	T	SER	XI-2	XI-2A	XI	NA	97.16	86.64	38338432
IRIS 313-11383	IRGC 127274	CHIEM NGAN::IRGC 47488-1	Viet Nam	Viet Nam	T	SEA	XI-adm	XI-adm	XI	I5	97.3	88.55	61668020
IRIS 313-11384	IRGC 127275	CHIEM TONG NHAT 1::IRGC 47496-1	Viet Nam	Viet Nam	T	SEA	XI-adm	XI-adm	XI	I5	97.59	88.18	45461998
IRIS 313-11507	IRGC 127870	TV 30::IRGC 55221-1	Viet Nam	Viet Nam	I	SEA	XI-1B	XI-adm	XI	I1	97.58	89.76	51035857
IRIS 313-11521	IRGC 127847	TAN NONG::IRGC 56126-1	Viet Nam	Viet Nam	T	SEA	XI-adm	XI-adm	XI	Im	97.51	89.8	69396995
IRIS 313-11594	IRGC 127259	CHAN THANH HOA::IRGC 60647-1	Viet Nam	Viet Nam	T	SEA	XI-adm	XI-3B2	XI	I4	97.3	88.35	50401100
IRIS 313-11611	IRGC 127898	YAH YAW::IRGC 61359-1	Thailand	Thailand	T	SEA	GJ-trp	GJ-trp1	GJ	NA	98.2	93.47	54668858
IRIS 313-11661	IRGC 131960	91-382::IRGC 63464-1	Bhutan	Bhutan	T	SAE	GJ-tmp	GJ-tmp	GJ	NA	99.19	96.25	148198536
IRIS 313-11893	IRGC 127519	KHAU DANH::IRGC 73201-1	Viet Nam	Viet Nam	T	SEA	XI-adm	XI-adm	XI	I5	97.22	89.26	53998487
IRIS 313-11894	IRGC 128368	LOC TRANG MUON::IRGC 73216-1	Viet Nam	Viet Nam	T	SEA	XI-adm	XI-3B2	XI	Im	96.85	89.61	56774199
IRIS 313-11895	IRGC 132391	BA TUC RAN::IRGC 73239-1	Viet Nam	Viet Nam	T	SEA	XI-3	XI-3B1	XI	I2	97.12	89.5	67608254
IRIS 313-11896	IRGC 132394	CA HIM::IRGC 73246-1	Viet Nam	Viet Nam	T	SEA	XI-3	XI-3B1	XI	I2	96.85	89.11	53498539
IRIS 313-11984	IRGC 137957	BLAU BLA::IRGC 78460-1	Viet Nam	Viet Nam	T	SEA	GJ-tmp	GJ-tmp	GJ	J2	97.96	91.18	54908773
IRIS 313-12074	IRGC 132283	KYAIN WAR ME DONE::IRGC 82819-1	Myanmar	Myanmar	T	SEA	cB (Bas)	cB	cB	NA	97.95	92.27	60198021
IRIS 313-12078	IRGC 127301	DAU NGHA THAI BINH::IRGC 82891-1	Viet Nam	Viet Nam		SEA	XI-adm	XI-3B2	XI	I4	97.17	89.28	46402888
IRIS 313-12210	IRGC 127257	CHAM TON::IRGC 90600-1	Viet Nam	Viet Nam	T	SEA	XI-adm	XI-3B2	XI	I3	91.01	83.29	47035726
IRIS 313-12351	IRGC 135759	KHAO LOUANG::IRGC 107770-3	Lao People's Democratic Republic	Lao People's Democratic Republic	T	SEA	GJ-sbtrp	GJ-sbtrp	GJ	NA	98.58	93.77	75478037
IRIS 313-12352	IRGC 127621	MEE::IRGC 107773-1	Lao People's Democratic Republic	Lao People's Democratic Republic	T	SEA	GJ-sbtrp	GJ-sbtrp	GJ	NA	98.53	92.59	52426561
IRIS 313-12353	IRGC 132017	MOK::IRGC 107804-1	Lao People's Democratic Republic	Lao People's Democratic Republic	T	SEA	GJ-sbtrp	GJ-sbtrp	GJ	NA	98.69	93.99	65165376
IRIS 313-7778	IRGC 122254	SOM CAU 70 A::IRGC 8227-C1	Viet Nam	Viet Nam		SEA	XI-adm	XI-3B2	XI	I4	97.57	88.11	55443801
IRIS 313-8011	IRGC 122281	VIETNAM 1::C1	Viet Nam	Viet Nam		SEA	GJ-sbtrp	GJ-sbtrp	GJ	J1	98.59	91	54853088
IRIS 313-8341	IRGC 121599	BAT DO::IRGC 7014-1	Viet Nam	Viet Nam		SEA	XI-adm	XI-3B2	XI	I4	85.91	75.84	102660567
IRIS 313-8409	IRGC 126007	SOM NGHE AN::IRGC 60751-1	Viet Nam	Viet Nam	T	SEA	XI-adm	XI-3B2	XI	I4	96.09	87.7	40481812
IRIS 313-8578	IRGC 125992	KHAU TRA BONG::IRGC 78342-1	Viet Nam	Viet Nam	T	SEA	GJ-sbtrp	GJ-sbtrp	GJ	J1	95.62	90.54	57673409
IRIS 313-8690	IRGC 117537	NEP HOA VANG::IRGC 40748-2	Viet Nam	Viet Nam		SEA	GJ-adm	GJ-tmp	GJ	J2	98.74	93.83	71790991
IRIS 313-8735	IRGC 126074	NEP NGAU::IRGC 78369-1	Viet Nam	Viet Nam	T	SEA	GJ-adm	GJ-tmp	GJ	J2	98.35	95.02	52684369
IRIS 313-8930	IRGC 125844	MUKKALA BAZAL::IRGC 77279-1	Bangladesh	Bangladesh	T	SAE	XI-1B	XI-adm	XI	NA	95.53	86.02	120840233
IRIS 313-8996	IRGC 126169	SRAU SENG::IRGC 30290-1	Viet Nam	Viet Nam	T	SEA	XI-3	XI-3B1	XI	Im	95.9	86.59	51512950
IRIS 313-9066	IRGC 125659	AUS 177::IRGC 29009-1	Bangladesh	Bangladesh	P	SAE	XI-1B	XI-adm	XI	NA	97.62	89.39	174163769
IRIS 313-9121	IRGC 125802	KHAO LEUANG RAI::IRGC 48168-1	Thailand	Thailand	T	SEA	XI-2	XI-2A	XI	NA	90.4	82.33	90339099
IRIS 313-9131	IRGC 135749	DOC PHUNG D 12::IRGC 10234-2	Viet Nam	Viet Nam		SEA	XI-3	XI-3B1	XI	I2	97.52	89.29	70715142
IRIS 313-9187	IRGC 126991	WANGKOD::IRGC 71646-1	Malaysia	Malaysia	T	SER	XI-2	XI-adm	XI	NA	94.37	86.85	41118989
IRIS 313-9249	IRGC 125794	KANU DAM::IRGC 29755-1	Cambodia	Cambodia		SEA	GJ-tmp	GJ-tmp	GJ	NA	88.96	85.42	35172250
IRIS 313-9317	IRGC 125933	VEN THAP::IRGC 56138-1	Viet Nam	Viet Nam	T	SEA	XI-adm	XI-3B2	XI	I4	97.39	88.92	49832388
IRIS 313-9325	IRGC 125894	SADA RUPA::IRGC 77299-1	Bangladesh	Bangladesh	T	SAE	XI-1B	XI-adm	XI	NA	95.15	87.04	48646678
IRIS 313-9342	IRGC 126236	LUA CHAN HUONG::IRGC 16800-1	Viet Nam	Viet Nam	T	SEA	XI-3	XI-3B1	XI	I2	97.17	88.92	49228785
IRIS 313-9429	IRGC 126309	RTS 16::IRGC 8235-1	Viet Nam	Viet Nam		SEA	XI-adm	XI-3B2	XI	I4	97.33	88.5	60583380
IRIS 313-9505	IRGC 125809	KORASISI::IRGC 5285-1	Philippines	Philippines	T	SER	XI-1A	XI-1A	XI	NA	97.42	88.35	56757324
IRIS 313-9637	IRGC 125689	BONG BOI::IRGC 32094-1	Viet Nam	Viet Nam	T	SEA	XI-3	XI-adm	XI	Im	97.09	86.46	61130818
