## Supplementary material for "Evidence of selection, adaptation and untapped diversity in Vietnamese rice landraces": Table S17. List of 21 genes related to salt tolerance selected in the I5 subpopulation

Table S17. List of 21 genes related to salt tolerance selected in the I5 subpopulation.
region	gene MSU	gene RAP	chromosome	start	end	mean_fst	Gene Function	SnpEff high impact effects	Gene Symbol
I5_4	LOC_Os01g39020	Os01g0571300	1	21,938,865	21,941,839	0.047	HSF-type DNA-binding domain containing protein, expressed	NA	OsHsfA7
I5_7	LOC_Os01g71990	Os01g0948400	1	41,718,016	41,721,574	0.254	pyrroline-5-carboxylate reductase, putative, expressed	NA	OsP5CR
I5_8	LOC_Os02g01030	Os02g0100300	2	14,061	18,598	0.486	tetratricopeptide repeat domain containing protein, expressed	NA	HSP40
I5_8	LOC_Os02g01440	Os02g0104700	2	261,348	265,491	0.395	nitric oxide synthase 1, putative, expressed	NA	OsNOA1
I5_9	LOC_Os02g02840	Os02g0120800	2	1,080,513	1,084,283	0.056	ras-related protein, putative, expressed	NA	OsRacB
I5_9	LOC_Os02g02890	Os02g0121300	2	1,116,059	1,117,136	0.376	peptidyl-prolyl cis-trans isomerase, putative, expressed	NA	OsCYP2|OsCyp2-P|LRT2
I5_10	LOC_Os02g04630	Os02g0138900	2	2,070,492	2,075,369	0.16	sodium/calcium exchanger protein, putative, expressed	NA	NA
I5_14	LOC_Os02g35190	Os02g0558100	2	21,150,702	21,161,370	0.168	chloride channel protein, putative, expressed	NA	OsCLC-2
I5_17	LOC_Os03g12820	Os03g0230300	3	6,895,178	6,898,428	0.104	ATP8, putative, expressed	NA	OsSRO1c
I5_17	LOC_Os03g12840	Os03g0230500	3	6,901,924	6,907,409	0.477	Inositol 1, 3, 4-trisphosphate 5/6-kinase, putative, expressed	HIGH	DSM3|OsITPK2
I5_19	LOC_Os03g27310	Os03g0390600	3	15,645,605	15,648,242	0.022	histone H3, putative, expressed	NA	NA
I5_30	LOC_Os05g02530	Os05g0116100	5	876,950	880,628	0.34	glutathione S-transferase, N-terminal domain containing protein, expressed	NA	DHAR1|OsDHAR1|OsDHAR
I5_30	LOC_Os05g03430	Os05g0125000	5	1,426,929	1,438,467	0.056	ATSIZ1/SIZ1, putative, expressed	NA	OsSIZ1
I5_33	LOC_Os06g33520	Os06g0526600	6	19,516,630	19,524,702	0.509	DEAD/DEAH box helicase, putative, expressed	NA	OsABP
I5_33	LOC_Os06g33600	Os06g0527300	6	19,560,072	19,562,847	0.18	cyclic nucleotide-gated ion channel 1, putative, expressed	NA	NA
I5_35	LOC_Os07g49400	Os07g0694700	7	29,583,717	29,586,497	0.372	OsAPx2 - Cytosolic Ascorbate Peroxidase encoding gene 4,5,6,8, expressed	NA	OsAPX2|APXb
I5_38	LOC_Os08g31560	Os08g0408200	8	19,522,096	19,528,779	0.091	WD-40 repeat family protein, putative, expressed	NA	SRWD4
I5_38	LOC_Os08g31580	Os08g0408500	8	19,547,321	19,549,026	0.099	ethylene-responsive transcription factor, putative, expressed	NA	OsERF48|OsDRAP1
I5_42	LOC_Os09g31200	Os09g0486500	9	18,760,704	18,761,836	.	AN1-like zinc finger domain containing protein, expressed	NA	OSISAP1
I5_43	LOC_Os09g34100	Os09g0516600	9	20,122,339	20,127,417	0.041	metallo-beta-lactamase family protein, putative, expressed	NA	OsGLYII3
I5_52	LOC_Os12g42250	Os12g0617000	12	26,210,779	26,211,896	0.072	ZOS12-10 - C2H2 zinc finger protein, expressed	NA	OsZFP213|PINE1
Ganie SA, Molla KA, Henry RJ, Bhat KV, Mondal TK: Advances in understanding salt tolerance in rice. Theor Appl Genet 2019, 132:851-870.
