## Supplementary material for "Evidence of selection, adaptation and untapped diversity in Vietnamese rice landraces": Table S12. List of genes selected in each region for Indica I5 subpopulation

Table S12. List of genes selected in each region for Indica I5 subpopulation.
Region	chrom	start	end	genes
I5_1	1	5563164	6569946	LOC_Os01g10504,LOC_Os01g10520,LOC_Os01g10530,LOC_Os01g10550,LOC_Os01g10560,LOC_Os01g10580,LOC_Os01g10590,LOC_Os01g10600,LOC_Os01g10610,LOC_Os01g10630,LOC_Os01g10640,LOC_Os01g10650,LOC_Os01g10660,LOC_Os01g10670,LOC_Os01g10680,LOC_Os01g10690,LOC_Os01g10700,LOC_Os01g10710,LOC_Os01g10720,LOC_Os01g10740,LOC_Os01g10750,LOC_Os01g10760,LOC_Os01g10770,LOC_Os01g10780,LOC_Os01g10790,LOC_Os01g10800,LOC_Os01g…
I5_2	1	12270588	12957024	LOC_Os01g21880,LOC_Os01g21900,LOC_Os01g21920,LOC_Os01g21930,LOC_Os01g21940,LOC_Os01g21950,LOC_Os01g21960,LOC_Os01g21970,LOC_Os01g21980,LOC_Os01g21990,LOC_Os01g22000,LOC_Os01g22010,LOC_Os01g22030,LOC_Os01g22039,LOC_Os01g22050,LOC_Os01g22070,LOC_Os01g22080,LOC_Os01g22090,LOC_Os01g22100,LOC_Os01g22110,LOC_Os01g22120,LOC_Os01g22140,LOC_Os01g22150,LOC_Os01g22170,LOC_Os01g22180,LOC_Os01g22190,LOC_Os01g…
I5_3	1	17910736	18069653	LOC_Os01g32670,LOC_Os01g32680,LOC_Os01g32700,LOC_Os01g32710,LOC_Os01g32720,LOC_Os01g32730,LOC_Os01g32740,LOC_Os01g32750,LOC_Os01g32760,LOC_Os01g32770,LOC_Os01g32780,LOC_Os01g32790,LOC_Os01g32800,LOC_Os01g32810,LOC_Os01g32830,LOC_Os01g32840,LOC_Os01g32849,LOC_Os01g32860,LOC_Os01g32864,LOC_Os01g32870,LOC_Os01g32880,LOC_Os01g32890,LOC_Os01g32900,LOC_Os01g32910
I5_4	1	21880287	22319111	LOC_Os01g38950,LOC_Os01g38960,LOC_Os01g38970,LOC_Os01g38980,LOC_Os01g38990,LOC_Os01g39000,LOC_Os01g39010,LOC_Os01g39020,LOC_Os01g39030,LOC_Os01g39040,LOC_Os01g39050,LOC_Os01g39060,LOC_Os01g39070,LOC_Os01g39080,LOC_Os01g39090,LOC_Os01g39100,LOC_Os01g39110,LOC_Os01g39120,LOC_Os01g39134,LOC_Os01g39136,LOC_Os01g39150,LOC_Os01g39160,LOC_Os01g39170,LOC_Os01g39180,LOC_Os01g39190,LOC_Os01g39200,LOC_Os01g…
I5_5	1	37850965	38378420	LOC_Os01g65220,LOC_Os01g65230,LOC_Os01g65240,LOC_Os01g65260,LOC_Os01g65270,LOC_Os01g65290,LOC_Os01g65300,LOC_Os01g65310,LOC_Os01g65320,LOC_Os01g65330,LOC_Os01g65340,LOC_Os01g65350,LOC_Os01g65360,LOC_Os01g65370,LOC_Os01g65380,LOC_Os01g65400,LOC_Os01g65410,LOC_Os01g65420,LOC_Os01g65440,LOC_Os01g65450,LOC_Os01g65460,LOC_Os01g65470,LOC_Os01g65480,LOC_Os01g65490,LOC_Os01g65500,LOC_Os01g65510,LOC_Os01g…
I5_6	1	40530842	40679473	LOC_Os01g70060,LOC_Os01g70080,LOC_Os01g70090,LOC_Os01g70100,LOC_Os01g70110,LOC_Os01g70120,LOC_Os01g70130,LOC_Os01g70140,LOC_Os01g70150,LOC_Os01g70160,LOC_Os01g70170,LOC_Os01g70180,LOC_Os01g70190,LOC_Os01g70200,LOC_Os01g70210,LOC_Os01g70220,LOC_Os01g70230,LOC_Os01g70240,LOC_Os01g70250
I5_7	1	41340158	41769828	LOC_Os01g71330,LOC_Os01g71340,LOC_Os01g71350,LOC_Os01g71360,LOC_Os01g71370,LOC_Os01g71380,LOC_Os01g71390,LOC_Os01g71400,LOC_Os01g71410,LOC_Os01g71420,LOC_Os01g71430,LOC_Os01g71440,LOC_Os01g71450,LOC_Os01g71460,LOC_Os01g71474,LOC_Os01g71490,LOC_Os01g71510,LOC_Os01g71520,LOC_Os01g71530,LOC_Os01g71540,LOC_Os01g71558,LOC_Os01g71570,LOC_Os01g71590,LOC_Os01g71599,LOC_Os01g71620,LOC_Os01g71624,LOC_Os01g…
I5_8	2	677	354653	LOC_Os02g01010,LOC_Os02g01020,LOC_Os02g01030,LOC_Os02g01040,LOC_Os02g01050,LOC_Os02g01060,LOC_Os02g01070,LOC_Os02g01080,LOC_Os02g01090,LOC_Os02g01100,LOC_Os02g01110,LOC_Os02g01120,LOC_Os02g01130,LOC_Os02g01140,LOC_Os02g01150,LOC_Os02g01160,LOC_Os02g01170,LOC_Os02g01180,LOC_Os02g01190,LOC_Os02g01200,LOC_Os02g01210,LOC_Os02g01220,LOC_Os02g01230,LOC_Os02g01240,LOC_Os02g01245,LOC_Os02g01250,LOC_Os02g…
I5_9	2	1020920	1369616	LOC_Os02g02710,LOC_Os02g02720,LOC_Os02g02730,LOC_Os02g02740,LOC_Os02g02750,LOC_Os02g02770,LOC_Os02g02780,LOC_Os02g02790,LOC_Os02g02800,LOC_Os02g02810,LOC_Os02g02820,LOC_Os02g02830,LOC_Os02g02840,LOC_Os02g02850,LOC_Os02g02860,LOC_Os02g02870,LOC_Os02g02880,LOC_Os02g02890,LOC_Os02g02900,LOC_Os02g02910,LOC_Os02g02920,LOC_Os02g02930,LOC_Os02g02940,LOC_Os02g02950,LOC_Os02g02960,LOC_Os02g02970,LOC_Os02g…
I5_10	2	2050537	2469973	LOC_Os02g04590,LOC_Os02g04600,LOC_Os02g04610,LOC_Os02g04620,LOC_Os02g04630,LOC_Os02g04640,LOC_Os02g04650,LOC_Os02g04660,LOC_Os02g04670,LOC_Os02g04680,LOC_Os02g04690,LOC_Os02g04700,LOC_Os02g04710,LOC_Os02g04720,LOC_Os02g04725,LOC_Os02g04730,LOC_Os02g04740,LOC_Os02g04750,LOC_Os02g04755,LOC_Os02g04760,LOC_Os02g04770,LOC_Os02g04780,LOC_Os02g04790,LOC_Os02g04800,LOC_Os02g04810,LOC_Os02g04820,LOC_Os02g…
I5_11	2	3101251	3324479	LOC_Os02g06205,LOC_Os02g06210,LOC_Os02g06215,LOC_Os02g06220,LOC_Os02g06230,LOC_Os02g06240,LOC_Os02g06250,LOC_Os02g06260,LOC_Os02g06270,LOC_Os02g06280,LOC_Os02g06290,LOC_Os02g06300,LOC_Os02g06310,LOC_Os02g06320,LOC_Os02g06330,LOC_Os02g06340,LOC_Os02g06350,LOC_Os02g06360,LOC_Os02g06370,LOC_Os02g06380,LOC_Os02g06390,LOC_Os02g06400,LOC_Os02g06410,LOC_Os02g06420,LOC_Os02g06430,LOC_Os02g06440,LOC_Os02g…
I5_12	2	3765987	4489973	LOC_Os02g07330,LOC_Os02g07340,LOC_Os02g07350,LOC_Os02g07360,LOC_Os02g07370,LOC_Os02g07380,LOC_Os02g07390,LOC_Os02g07400,LOC_Os02g07410,LOC_Os02g07420,LOC_Os02g07430,LOC_Os02g07440,LOC_Os02g07450,LOC_Os02g07460,LOC_Os02g07480,LOC_Os02g07490,LOC_Os02g07495,LOC_Os02g07500,LOC_Os02g07510,LOC_Os02g07520,LOC_Os02g07530,LOC_Os02g07540,LOC_Os02g07550,LOC_Os02g07560,LOC_Os02g07570,LOC_Os02g07575,LOC_Os02g…
I5_13	2	7320174	7989585	LOC_Os02g13650,LOC_Os02g13660,LOC_Os02g13670,LOC_Os02g13690,LOC_Os02g13700,LOC_Os02g13710,LOC_Os02g13720,LOC_Os02g13730,LOC_Os02g13740,LOC_Os02g13750,LOC_Os02g13760,LOC_Os02g13770,LOC_Os02g13780,LOC_Os02g13785,LOC_Os02g13790,LOC_Os02g13800,LOC_Os02g13810,LOC_Os02g13820,LOC_Os02g13830,LOC_Os02g13840,LOC_Os02g13850,LOC_Os02g13860,LOC_Os02g13870,LOC_Os02g13880,LOC_Os02g13890,LOC_Os02g13900,LOC_Os02g…
I5_14	2	20981182	21185348	LOC_Os02g34980,LOC_Os02g34990,LOC_Os02g35000,LOC_Os02g35010,LOC_Os02g35020,LOC_Os02g35039,LOC_Os02g35060,LOC_Os02g35070,LOC_Os02g35080,LOC_Os02g35090,LOC_Os02g35100,LOC_Os02g35110,LOC_Os02g35120,LOC_Os02g35130,LOC_Os02g35140,LOC_Os02g35144,LOC_Os02g35150,LOC_Os02g35160,LOC_Os02g35170,LOC_Os02g35180,LOC_Os02g35190,LOC_Os02g35200,LOC_Os02g35210,LOC_Os02g35220,LOC_Os02g35230,LOC_Os02g35240
I5_15	2	24920001	25369666	LOC_Os02g41550,LOC_Os02g41560,LOC_Os02g41570,LOC_Os02g41580,LOC_Os02g41590,LOC_Os02g41610,LOC_Os02g41620,LOC_Os02g41630,LOC_Os02g41640,LOC_Os02g41650,LOC_Os02g41670,LOC_Os02g41680,LOC_Os02g41690,LOC_Os02g41696,LOC_Os02g41702,LOC_Os02g41710,LOC_Os02g41720,LOC_Os02g41730,LOC_Os02g41740,LOC_Os02g41750,LOC_Os02g41760,LOC_Os02g41770,LOC_Os02g41780,LOC_Os02g41790,LOC_Os02g41800,LOC_Os02g41810,LOC_Os02g…
I5_16	2	28191142	29329745	LOC_Os02g46240,LOC_Os02g46250,LOC_Os02g46260,LOC_Os02g46270,LOC_Os02g46275,LOC_Os02g46290,LOC_Os02g46300,LOC_Os02g46310,LOC_Os02g46320,LOC_Os02g46340,LOC_Os02g46350,LOC_Os02g46360,LOC_Os02g46370,LOC_Os02g46380,LOC_Os02g46390,LOC_Os02g46400,LOC_Os02g46410,LOC_Os02g46420,LOC_Os02g46440,LOC_Os02g46450,LOC_Os02g46460,LOC_Os02g46473,LOC_Os02g46480,LOC_Os02g46490,LOC_Os02g46500,LOC_Os02g46510,LOC_Os02g…
I5_17	3	6691656	8177456	LOC_Os03g12600,LOC_Os03g12610,LOC_Os03g12620,LOC_Os03g12630,LOC_Os03g12640,LOC_Os03g12650,LOC_Os03g12660,LOC_Os03g12670,LOC_Os03g12680,LOC_Os03g12690,LOC_Os03g12700,LOC_Os03g12710,LOC_Os03g12720,LOC_Os03g12730,LOC_Os03g12750,LOC_Os03g12760,LOC_Os03g12780,LOC_Os03g12790,LOC_Os03g12810,LOC_Os03g12815,LOC_Os03g12820,LOC_Os03g12830,LOC_Os03g12840,LOC_Os03g12850,LOC_Os03g12860,LOC_Os03g12870,LOC_Os03g…
I5_18	3	12650311	12946658	LOC_Os03g22080,LOC_Os03g22090,LOC_Os03g22100,LOC_Os03g22110,LOC_Os03g22120,LOC_Os03g22130,LOC_Os03g22140,LOC_Os03g22150,LOC_Os03g22160,LOC_Os03g22170,LOC_Os03g22180,LOC_Os03g22190,LOC_Os03g22200,LOC_Os03g22210,LOC_Os03g22220,LOC_Os03g22230,LOC_Os03g22240,LOC_Os03g22250,LOC_Os03g22259,LOC_Os03g22270,LOC_Os03g22290,LOC_Os03g22300,LOC_Os03g22310,LOC_Os03g22320,LOC_Os03g22330,LOC_Os03g22340,LOC_Os03g…
I5_19	3	15380808	15879517	LOC_Os03g26910,LOC_Os03g26920,LOC_Os03g26930,LOC_Os03g26940,LOC_Os03g26960,LOC_Os03g26970,LOC_Os03g26980,LOC_Os03g26990,LOC_Os03g27003,LOC_Os03g27010,LOC_Os03g27019,LOC_Os03g27030,LOC_Os03g27040,LOC_Os03g27050,LOC_Os03g27054,LOC_Os03g27060,LOC_Os03g27070,LOC_Os03g27080,LOC_Os03g27090,LOC_Os03g27110,LOC_Os03g27120,LOC_Os03g27140,LOC_Os03g27150,LOC_Os03g27160,LOC_Os03g27170,LOC_Os03g27190,LOC_Os03g…
I5_20	3	20960124	21669162	LOC_Os03g37800,LOC_Os03g37810,LOC_Os03g37820,LOC_Os03g37830,LOC_Os03g37840,LOC_Os03g37850,LOC_Os03g37860,LOC_Os03g37864,LOC_Os03g37869,LOC_Os03g37878,LOC_Os03g37890,LOC_Os03g37900,LOC_Os03g37915,LOC_Os03g37920,LOC_Os03g37930,LOC_Os03g37940,LOC_Os03g37950,LOC_Os03g37954,LOC_Os03g37960,LOC_Os03g37970,LOC_Os03g37984,LOC_Os03g38000,LOC_Os03g38010,LOC_Os03g38020,LOC_Os03g38040,LOC_Os03g38050,LOC_Os03g…
I5_21	3	24370632	24999498	LOC_Os03g43610,LOC_Os03g43620,LOC_Os03g43650,LOC_Os03g43660,LOC_Os03g43670,LOC_Os03g43684,LOC_Os03g43700,LOC_Os03g43710,LOC_Os03g43720,LOC_Os03g43730,LOC_Os03g43750,LOC_Os03g43760,LOC_Os03g43770,LOC_Os03g43779,LOC_Os03g43790,LOC_Os03g43800,LOC_Os03g43810,LOC_Os03g43814,LOC_Os03g43820,LOC_Os03g43830,LOC_Os03g43840,LOC_Os03g43850,LOC_Os03g43860,LOC_Os03g43870,LOC_Os03g43880,LOC_Os03g43890,LOC_Os03g…
I5_22	3	25193549	25587517	LOC_Os03g44710,LOC_Os03g44720,LOC_Os03g44740,LOC_Os03g44750,LOC_Os03g44760,LOC_Os03g44780,LOC_Os03g44800,LOC_Os03g44810,LOC_Os03g44820,LOC_Os03g44830,LOC_Os03g44835,LOC_Os03g44840,LOC_Os03g44850,LOC_Os03g44860,LOC_Os03g44870,LOC_Os03g44880,LOC_Os03g44890,LOC_Os03g44900,LOC_Os03g44910,LOC_Os03g44920,LOC_Os03g44930,LOC_Os03g44934,LOC_Os03g44940,LOC_Os03g44944,LOC_Os03g44950,LOC_Os03g44970,LOC_Os03g…
I5_23	3	27910148	29199870	LOC_Os03g49000,LOC_Os03g49010,LOC_Os03g49020,LOC_Os03g49030,LOC_Os03g49040,LOC_Os03g49050,LOC_Os03g49070,LOC_Os03g49080,LOC_Os03g49090,LOC_Os03g49100,LOC_Os03g49110,LOC_Os03g49120,LOC_Os03g49126,LOC_Os03g49132,LOC_Os03g49140,LOC_Os03g49150,LOC_Os03g49160,LOC_Os03g49170,LOC_Os03g49180,LOC_Os03g49190,LOC_Os03g49200,LOC_Os03g49210,LOC_Os03g49220,LOC_Os03g49230,LOC_Os03g49240,LOC_Os03g49250,LOC_Os03g…
I5_24	3	29431523	29589724	LOC_Os03g51450,LOC_Os03g51459,LOC_Os03g51470,LOC_Os03g51479,LOC_Os03g51490,LOC_Os03g51495,LOC_Os03g51510,LOC_Os03g51520,LOC_Os03g51530,LOC_Os03g51550,LOC_Os03g51556,LOC_Os03g51570,LOC_Os03g51580,LOC_Os03g51590,LOC_Os03g51600,LOC_Os03g51610,LOC_Os03g51620,LOC_Os03g51640,LOC_Os03g51650,LOC_Os03g51660,LOC_Os03g51670
I5_25	3	33372038	33639859	LOC_Os03g58600,LOC_Os03g58610,LOC_Os03g58620,LOC_Os03g58630,LOC_Os03g58640,LOC_Os03g58650,LOC_Os03g58660,LOC_Os03g58670,LOC_Os03g58690,LOC_Os03g58700,LOC_Os03g58710,LOC_Os03g58720,LOC_Os03g58730,LOC_Os03g58740,LOC_Os03g58750,LOC_Os03g58764,LOC_Os03g58780,LOC_Os03g58790,LOC_Os03g58800,LOC_Os03g58810,LOC_Os03g58820,LOC_Os03g58830,LOC_Os03g58840,LOC_Os03g58850,LOC_Os03g58870,LOC_Os03g58880,LOC_Os03g…
I5_26	4	62390	489186	LOC_Os04g01080,LOC_Os04g01100,LOC_Os04g01110,LOC_Os04g01120,LOC_Os04g01124,LOC_Os04g01130,LOC_Os04g01140,LOC_Os04g01150,LOC_Os04g01160,LOC_Os04g01170,LOC_Os04g01180,LOC_Os04g01190,LOC_Os04g01200,LOC_Os04g01210,LOC_Os04g01230,LOC_Os04g01240,LOC_Os04g01250,LOC_Os04g01260,LOC_Os04g01270,LOC_Os04g01280,LOC_Os04g01290,LOC_Os04g01300,LOC_Os04g01310,LOC_Os04g01320,LOC_Os04g01330,LOC_Os04g01340,LOC_Os04g…
I5_27	4	5251107	5436839	LOC_Os04g09790,LOC_Os04g09800,LOC_Os04g09810,LOC_Os04g09820,LOC_Os04g09830,LOC_Os04g09840,LOC_Os04g09860,LOC_Os04g09870,LOC_Os04g09880,LOC_Os04g09900,LOC_Os04g09910,LOC_Os04g09920,LOC_Os04g09930,LOC_Os04g09940,LOC_Os04g09950,LOC_Os04g09960,LOC_Os04g09980,LOC_Os04g09990,LOC_Os04g10000,LOC_Os04g10010,LOC_Os04g10020,LOC_Os04g10030,LOC_Os04g10040,LOC_Os04g10050,LOC_Os04g10060
I5_28	4	33073892	33369648	LOC_Os04g55560,LOC_Os04g55570,LOC_Os04g55580,LOC_Os04g55590,LOC_Os04g55600,LOC_Os04g55610,LOC_Os04g55620,LOC_Os04g55630,LOC_Os04g55640,LOC_Os04g55650,LOC_Os04g55660,LOC_Os04g55670,LOC_Os04g55680,LOC_Os04g55690,LOC_Os04g55700,LOC_Os04g55710,LOC_Os04g55720,LOC_Os04g55730,LOC_Os04g55740,LOC_Os04g55750,LOC_Os04g55760,LOC_Os04g55770,LOC_Os04g55780,LOC_Os04g55790,LOC_Os04g55800,LOC_Os04g55810,LOC_Os04g…
I5_29	4	34813879	35098724	LOC_Os04g58555,LOC_Os04g58560,LOC_Os04g58564,LOC_Os04g58570,LOC_Os04g58580,LOC_Os04g58590,LOC_Os04g58600,LOC_Os04g58610,LOC_Os04g58620,LOC_Os04g58630,LOC_Os04g58640,LOC_Os04g58650,LOC_Os04g58680,LOC_Os04g58690,LOC_Os04g58700,LOC_Os04g58710,LOC_Os04g58720,LOC_Os04g58730,LOC_Os04g58734,LOC_Os04g58740,LOC_Os04g58750,LOC_Os04g58760,LOC_Os04g58770,LOC_Os04g58780,LOC_Os04g58790,LOC_Os04g58800,LOC_Os04g…
I5_30	5	386347	1563159	LOC_Os05g01650,LOC_Os05g01660,LOC_Os05g01670,LOC_Os05g01675,LOC_Os05g01680,LOC_Os05g01690,LOC_Os05g01700,LOC_Os05g01710,LOC_Os05g01730,LOC_Os05g01750,LOC_Os05g01760,LOC_Os05g01770,LOC_Os05g01780,LOC_Os05g01790,LOC_Os05g01810,LOC_Os05g01820,LOC_Os05g01830,LOC_Os05g01840,LOC_Os05g01850,LOC_Os05g01860,LOC_Os05g01870,LOC_Os05g01880,LOC_Os05g01890,LOC_Os05g01900,LOC_Os05g01910,LOC_Os05g01920,LOC_Os05g…
I5_31	6	6640258	7189250	LOC_Os06g12300,LOC_Os06g12310,LOC_Os06g12320,LOC_Os06g12330,LOC_Os06g12340,LOC_Os06g12350,LOC_Os06g12360,LOC_Os06g12370,LOC_Os06g12380,LOC_Os06g12390,LOC_Os06g12400,LOC_Os06g12410,LOC_Os06g12430,LOC_Os06g12440,LOC_Os06g12450,LOC_Os06g12455,LOC_Os06g12460,LOC_Os06g12470,LOC_Os06g12480,LOC_Os06g12490,LOC_Os06g12500,LOC_Os06g12510,LOC_Os06g12520,LOC_Os06g12530,LOC_Os06g12539,LOC_Os06g12550,LOC_Os06g…
I5_32	6	7860166	8418475	LOC_Os06g14100,LOC_Os06g14110,LOC_Os06g14120,LOC_Os06g14130,LOC_Os06g14140,LOC_Os06g14150,LOC_Os06g14160,LOC_Os06g14170,LOC_Os06g14180,LOC_Os06g14190,LOC_Os06g14200,LOC_Os06g14210,LOC_Os06g14220,LOC_Os06g14230,LOC_Os06g14240,LOC_Os06g14250,LOC_Os06g14260,LOC_Os06g14270,LOC_Os06g14280,LOC_Os06g14290,LOC_Os06g14300,LOC_Os06g14310,LOC_Os06g14324,LOC_Os06g14340,LOC_Os06g14350,LOC_Os06g14370,LOC_Os06g…
I5_33	6	19470641	20499968	LOC_Os06g33430,LOC_Os06g33440,LOC_Os06g33450,LOC_Os06g33460,LOC_Os06g33470,LOC_Os06g33480,LOC_Os06g33490,LOC_Os06g33510,LOC_Os06g33520,LOC_Os06g33530,LOC_Os06g33549,LOC_Os06g33570,LOC_Os06g33580,LOC_Os06g33590,LOC_Os06g33600,LOC_Os06g33610,LOC_Os06g33620,LOC_Os06g33630,LOC_Os06g33640,LOC_Os06g33650,LOC_Os06g33660,LOC_Os06g33680,LOC_Os06g33690,LOC_Os06g33700,LOC_Os06g33710,LOC_Os06g33720,LOC_Os06g…
I5_34	7	19443608	19825988	LOC_Os07g32610,LOC_Os07g32620,LOC_Os07g32630,LOC_Os07g32640,LOC_Os07g32650,LOC_Os07g32660,LOC_Os07g32670,LOC_Os07g32680,LOC_Os07g32690,LOC_Os07g32700,LOC_Os07g32710,LOC_Os07g32730,LOC_Os07g32740,LOC_Os07g32750,LOC_Os07g32761,LOC_Os07g32774,LOC_Os07g32790,LOC_Os07g32800,LOC_Os07g32810,LOC_Os07g32820,LOC_Os07g32830,LOC_Os07g32839,LOC_Os07g32850,LOC_Os07g32870,LOC_Os07g32880,LOC_Os07g32890,LOC_Os07g…
I5_35	7	29030233	29677525	LOC_Os07g48550,LOC_Os07g48560,LOC_Os07g48570,LOC_Os07g48580,LOC_Os07g48590,LOC_Os07g48596,LOC_Os07g48602,LOC_Os07g48610,LOC_Os07g48620,LOC_Os07g48630,LOC_Os07g48640,LOC_Os07g48650,LOC_Os07g48660,LOC_Os07g48670,LOC_Os07g48680,LOC_Os07g48690,LOC_Os07g48700,LOC_Os07g48710,LOC_Os07g48720,LOC_Os07g48730,LOC_Os07g48750,LOC_Os07g48760,LOC_Os07g48770,LOC_Os07g48780,LOC_Os07g48790,LOC_Os07g48800,LOC_Os07g…
I5_36	8	3484045	3758632	LOC_Os08g06320,LOC_Os08g06330,LOC_Os08g06344,LOC_Os08g06360,LOC_Os08g06370,LOC_Os08g06380,LOC_Os08g06390,LOC_Os08g06400,LOC_Os08g06410,LOC_Os08g06415,LOC_Os08g06420,LOC_Os08g06430,LOC_Os08g06440,LOC_Os08g06450,LOC_Os08g06460,LOC_Os08g06470,LOC_Os08g06474,LOC_Os08g06478,LOC_Os08g06480,LOC_Os08g06490,LOC_Os08g06500,LOC_Os08g06510,LOC_Os08g06520,LOC_Os08g06530,LOC_Os08g06540,LOC_Os08g06550,LOC_Os08g…
I5_37	8	5052017	5809093	LOC_Os08g08720,LOC_Os08g08730,LOC_Os08g08740,LOC_Os08g08750,LOC_Os08g08760,LOC_Os08g08770,LOC_Os08g08780,LOC_Os08g08790,LOC_Os08g08800,LOC_Os08g08810,LOC_Os08g08820,LOC_Os08g08830,LOC_Os08g08840,LOC_Os08g08850,LOC_Os08g08860,LOC_Os08g08870,LOC_Os08g08880,LOC_Os08g08890,LOC_Os08g08900,LOC_Os08g08910,LOC_Os08g08920,LOC_Os08g08930,LOC_Os08g08940,LOC_Os08g08950,LOC_Os08g08960,LOC_Os08g08970,LOC_Os08g…
I5_38	8	19431460	20459346	LOC_Os08g31410,LOC_Os08g31420,LOC_Os08g31430,LOC_Os08g31440,LOC_Os08g31450,LOC_Os08g31460,LOC_Os08g31470,LOC_Os08g31480,LOC_Os08g31510,LOC_Os08g31520,LOC_Os08g31540,LOC_Os08g31550,LOC_Os08g31560,LOC_Os08g31569,LOC_Os08g31580,LOC_Os08g31590,LOC_Os08g31600,LOC_Os08g31610,LOC_Os08g31620,LOC_Os08g31630,LOC_Os08g31649,LOC_Os08g31660,LOC_Os08g31670,LOC_Os08g31680,LOC_Os08g31690,LOC_Os08g31700,LOC_Os08g…
I5_39	8	24300313	24859863	LOC_Os08g38400,LOC_Os08g38410,LOC_Os08g38420,LOC_Os08g38430,LOC_Os08g38440,LOC_Os08g38450,LOC_Os08g38460,LOC_Os08g38470,LOC_Os08g38480,LOC_Os08g38490,LOC_Os08g38500,LOC_Os08g38510,LOC_Os08g38520,LOC_Os08g38530,LOC_Os08g38540,LOC_Os08g38550,LOC_Os08g38560,LOC_Os08g38570,LOC_Os08g38580,LOC_Os08g38590,LOC_Os08g38600,LOC_Os08g38610,LOC_Os08g38620,LOC_Os08g38630,LOC_Os08g38640,LOC_Os08g38650,LOC_Os08g…
I5_40	9	14820651	15259615	LOC_Os09g24830,LOC_Os09g24840,LOC_Os09g24850,LOC_Os09g24860,LOC_Os09g24870,LOC_Os09g24880,LOC_Os09g24890,LOC_Os09g24900,LOC_Os09g24910,LOC_Os09g24924,LOC_Os09g24940,LOC_Os09g24954,LOC_Os09g24965,LOC_Os09g24970,LOC_Os09g24980,LOC_Os09g24990,LOC_Os09g25000,LOC_Os09g25010,LOC_Os09g25030,LOC_Os09g25040,LOC_Os09g25050,LOC_Os09g25060,LOC_Os09g25070,LOC_Os09g25080,LOC_Os09g25090,LOC_Os09g25100,LOC_Os09g…
I5_41	9	16430191	18049085	LOC_Os09g27020,LOC_Os09g27030,LOC_Os09g27040,LOC_Os09g27050,LOC_Os09g27060,LOC_Os09g27070,LOC_Os09g27080,LOC_Os09g27090,LOC_Os09g27100,LOC_Os09g27110,LOC_Os09g27120,LOC_Os09g27130,LOC_Os09g27135,LOC_Os09g27140,LOC_Os09g27150,LOC_Os09g27160,LOC_Os09g27170,LOC_Os09g27180,LOC_Os09g27190,LOC_Os09g27200,LOC_Os09g27210,LOC_Os09g27220,LOC_Os09g27230,LOC_Os09g27240,LOC_Os09g27250,LOC_Os09g27260,LOC_Os09g…
I5_42	9	18292494	18798654	LOC_Os09g30100,LOC_Os09g30105,LOC_Os09g30120,LOC_Os09g30130,LOC_Os09g30140,LOC_Os09g30150,LOC_Os09g30160,LOC_Os09g30170,LOC_Os09g30180,LOC_Os09g30190,LOC_Os09g30200,LOC_Os09g30210,LOC_Os09g30220,LOC_Os09g30230,LOC_Os09g30240,LOC_Os09g30250,LOC_Os09g30260,LOC_Os09g30270,LOC_Os09g30280,LOC_Os09g30290,LOC_Os09g30300,LOC_Os09g30310,LOC_Os09g30320,LOC_Os09g30330,LOC_Os09g30340,LOC_Os09g30350,LOC_Os09g…
I5_43	9	19710325	20229472	LOC_Os09g33460,LOC_Os09g33470,LOC_Os09g33480,LOC_Os09g33490,LOC_Os09g33500,LOC_Os09g33510,LOC_Os09g33520,LOC_Os09g33530,LOC_Os09g33540,LOC_Os09g33550,LOC_Os09g33555,LOC_Os09g33559,LOC_Os09g33580,LOC_Os09g33590,LOC_Os09g33600,LOC_Os09g33610,LOC_Os09g33620,LOC_Os09g33630,LOC_Os09g33640,LOC_Os09g33650,LOC_Os09g33660,LOC_Os09g33670,LOC_Os09g33680,LOC_Os09g33690,LOC_Os09g33700,LOC_Os09g33710,LOC_Os09g…
I5_44	10	5381471	5869967	LOC_Os10g09940,LOC_Os10g09950,LOC_Os10g09960,LOC_Os10g09970,LOC_Os10g09990,LOC_Os10g10000,LOC_Os10g10010,LOC_Os10g10020,LOC_Os10g10030,LOC_Os10g10040,LOC_Os10g10050,LOC_Os10g10060,LOC_Os10g10080,LOC_Os10g10090,LOC_Os10g10100,LOC_Os10g10110,LOC_Os10g10130,LOC_Os10g10140,LOC_Os10g10149,LOC_Os10g10160,LOC_Os10g10170,LOC_Os10g10175,LOC_Os10g10180,LOC_Os10g10190,LOC_Os10g10200,LOC_Os10g10214,LOC_Os10g…
I5_45	10	10528884	11139609	LOC_Os10g20770,LOC_Os10g20780,LOC_Os10g20794,LOC_Os10g20810,LOC_Os10g20820,LOC_Os10g20830,LOC_Os10g20840,LOC_Os10g20860,LOC_Os10g20870,LOC_Os10g20880,LOC_Os10g20890,LOC_Os10g20900,LOC_Os10g20910,LOC_Os10g20920,LOC_Os10g20930,LOC_Os10g20940,LOC_Os10g20950,LOC_Os10g20960,LOC_Os10g20970,LOC_Os10g20980,LOC_Os10g20990,LOC_Os10g21000,LOC_Os10g21020,LOC_Os10g21040,LOC_Os10g21050,LOC_Os10g21060,LOC_Os10g…
I5_46	10	11991467	12409929	LOC_Os10g23004,LOC_Os10g23020,LOC_Os10g23030,LOC_Os10g23050,LOC_Os10g23060,LOC_Os10g23080,LOC_Os10g23090,LOC_Os10g23100,LOC_Os10g23110,LOC_Os10g23120,LOC_Os10g23130,LOC_Os10g23140,LOC_Os10g23150,LOC_Os10g23160,LOC_Os10g23180,LOC_Os10g23190,LOC_Os10g23204,LOC_Os10g23220,LOC_Os10g23230,LOC_Os10g23240,LOC_Os10g23250,LOC_Os10g23260,LOC_Os10g23270,LOC_Os10g23280,LOC_Os10g23290,LOC_Os10g23300,LOC_Os10g…
I5_47	10	18732199	19209687	LOC_Os10g35110,LOC_Os10g35120,LOC_Os10g35130,LOC_Os10g35140,LOC_Os10g35150,LOC_Os10g35160,LOC_Os10g35170,LOC_Os10g35180,LOC_Os10g35190,LOC_Os10g35200,LOC_Os10g35210,LOC_Os10g35220,LOC_Os10g35230,LOC_Os10g35240,LOC_Os10g35250,LOC_Os10g35260,LOC_Os10g35270,LOC_Os10g35280,LOC_Os10g35290,LOC_Os10g35294,LOC_Os10g35300,LOC_Os10g35310,LOC_Os10g35320,LOC_Os10g35330,LOC_Os10g35340,LOC_Os10g35350,LOC_Os10g…
I5_48	11	2510079	3239747	LOC_Os11g05552,LOC_Os11g05556,LOC_Os11g05562,LOC_Os11g05570,LOC_Os11g05580,LOC_Os11g05590,LOC_Os11g05600,LOC_Os11g05614,LOC_Os11g05630,LOC_Os11g05640,LOC_Os11g05650,LOC_Os11g05660,LOC_Os11g05680,LOC_Os11g05690,LOC_Os11g05700,LOC_Os11g05710,LOC_Os11g05720,LOC_Os11g05730,LOC_Os11g05740,LOC_Os11g05750,LOC_Os11g05760,LOC_Os11g05770,LOC_Os11g05780,LOC_Os11g05790,LOC_Os11g05800,LOC_Os11g05810,LOC_Os11g…
I5_49	11	4590276	5937318	LOC_Os11g08640,LOC_Os11g08650,LOC_Os11g08660,LOC_Os11g08670,LOC_Os11g08680,LOC_Os11g08707,LOC_Os11g08720,LOC_Os11g08729,LOC_Os11g08740,LOC_Os11g08750,LOC_Os11g08760,LOC_Os11g08770,LOC_Os11g08780,LOC_Os11g08790,LOC_Os11g08800,LOC_Os11g08810,LOC_Os11g08820,LOC_Os11g08830,LOC_Os11g08840,LOC_Os11g08850,LOC_Os11g08860,LOC_Os11g08870,LOC_Os11g08880,LOC_Os11g08889,LOC_Os11g08900,LOC_Os11g08909,LOC_Os11g…
I5_50	11	6060058	6179872	LOC_Os11g10980,LOC_Os11g10990,LOC_Os11g11000,LOC_Os11g11010,LOC_Os11g11020,LOC_Os11g11030,LOC_Os11g11040,LOC_Os11g11050,LOC_Os11g11060,LOC_Os11g11070,LOC_Os11g11080,LOC_Os11g11090,LOC_Os11g11100,LOC_Os11g11110,LOC_Os11g11120,LOC_Os11g11130,LOC_Os11g11140,LOC_Os11g11150,LOC_Os11g11160,LOC_Os11g11170
I5_51	12	50720	659181	LOC_Os12g01100,LOC_Os12g01110,LOC_Os12g01120,LOC_Os12g01130,LOC_Os12g01140,LOC_Os12g01150,LOC_Os12g01160,LOC_Os12g01170,LOC_Os12g01180,LOC_Os12g01190,LOC_Os12g01200,LOC_Os12g01210,LOC_Os12g01220,LOC_Os12g01230,LOC_Os12g01240,LOC_Os12g01250,LOC_Os12g01260,LOC_Os12g01270,LOC_Os12g01280,LOC_Os12g01290,LOC_Os12g01300,LOC_Os12g01310,LOC_Os12g01320,LOC_Os12g01330,LOC_Os12g01340,LOC_Os12g01350,LOC_Os12g…
I5_52	12	25861119	26518838	LOC_Os12g41740,LOC_Os12g41750,LOC_Os12g41760,LOC_Os12g41770,LOC_Os12g41780,LOC_Os12g41790,LOC_Os12g41800,LOC_Os12g41810,LOC_Os12g41820,LOC_Os12g41830,LOC_Os12g41840,LOC_Os12g41850,LOC_Os12g41860,LOC_Os12g41870,LOC_Os12g41880,LOC_Os12g41890,LOC_Os12g41900,LOC_Os12g41910,LOC_Os12g41920,LOC_Os12g41930,LOC_Os12g41940,LOC_Os12g41950,LOC_Os12g41956,LOC_Os12g41962,LOC_Os12g41970,LOC_Os12g41980,LOC_Os12g…
