## Supplementary material for "Evidence of selection, adaptation and untapped diversity in Vietnamese rice landraces": Table S9. Annotation of QTLs using PhytoMine

Table S9. Annotation of QTL using PhytoMine.
QTL	Chromosome	start	end	Number of genes within QTL	Number of genes in Phytomine	Protein Domain Enrichment				Pathway Enrichment				Gene ontology
						ID	Description	genes		ID	Description	genes		ID	genes
1_DI	2	6805273	6923410	18	12	no enrichment
2_GL	2	15480976	16798043	197	145	IPR003480	Transferase	LOC_Os02g28170,LOC_Os02g28200,LOC_Os02g28220,LOC_Os02g28240,LOC_Os02g28300,LOC_Os02g28340
						IPR023213	Chloramphenicol acetyltransferase-like domain	LOC_Os02g28170,LOC_Os02g28200,LOC_Os02g28220,LOC_Os02g28240,LOC_Os02g28300,LOC_Os02g28340
3_GL_jap	2	35638527	35927940	58	50	no enrichment
4_GW_jap	3	3334516	3532506	34	32	no enrichment
5_GS	3	16520656	16908475	53	35	no enrichment
6_GS	3	17686248	20833777	471	230	IPR007321	Transposase (putative), gypsy type	LOC_Os03g31640,LOC_Os03g33030,LOC_Os03g33220,LOC_Os03g33290,LOC_Os03g33460,LOC_Os03g33690,LOC_Os03g33770,LOC_Os03g34270,LOC_Os03g35380,LOC_Os03g35570,LOC_Os03g36470,LOC_Os03g37240		PWY-861	dhurrin biosynthesis	LOC_Os03g37070,LOC_Os03g37080,LOC_Os03g37290
7_GL	4	12043539	13108767	167	94	IPR001283	Cysteine-rich secretory protein, allergen V5/Tpx-1-related	LOC_Os04g22210,LOC_Os04g22220,LOC_Os04g22230,LOC_Os04g22330,LOC_Os04g22340
						IPR014044	CAP domain	LOC_Os04g22210,LOC_Os04g22220,LOC_Os04g22230,LOC_Os04g22330,LOC_Os04g22340
8_HD	4	16165354	16384087	37	17	IPR005630	Terpene synthase, metal-binding domain	LOC_Os04g27400,LOC_Os04g27430,LOC_Os04g27470,LOC_Os04g27480,LOC_Os04g27540,LOC_Os04g27670,LOC_Os04g27720		PWY-5733	germacrene biosynthesis	LOC_Os04g27430,LOC_Os04g27670,LOC_Os04g27720
						IPR008949	Isoprenoid synthase domain	LOC_Os04g27400,LOC_Os04g27430,LOC_Os04g27470,LOC_Os04g27480,LOC_Os04g27540,LOC_Os04g27670,LOC_Os04g27720		PWY-6275	_-caryophyllene biosynthesis	LOC_Os04g27400,LOC_Os04g27540
						IPR008930	Terpenoid cyclases/protein prenyltransferase alpha-alpha toroid	LOC_Os04g27400,LOC_Os04g27430,LOC_Os04g27540,LOC_Os04g27670,LOC_Os04g27720
						IPR001906	Terpene synthase, N-terminal domain	LOC_Os04g27400,LOC_Os04g27430,LOC_Os04g27540,LOC_Os04g27720
9_PL	5	667557	767557	20	15	no enrichment
10_GS	5	4802345	5383914	75	54	no enrichment
11_GL	6	1561006	1664716	17	17	no enrichment
12_GL	6	6680831	7190137	78	71	IPR029962	Trichome birefringence-like family	LOC_Os06g12800,LOC_Os06g12810,LOC_Os06g12820,LOC_Os06g12830,LOC_Os06g12840,LOC_Os06g12850,LOC_Os06g12860,LOC_Os06g12870						GO:0010383	LOC_Os06g12830,LOC_Os06g12840,LOC_Os06g12850,LOC_Os06g12860,LOC_Os06g13040
						IPR026057	PC-Esterase	LOC_Os06g12800,LOC_Os06g12810,LOC_Os06g12820,LOC_Os06g12830,LOC_Os06g12840,LOC_Os06g12850,LOC_Os06g12860,LOC_Os06g12870						GO:0010410	LOC_Os06g12830,LOC_Os06g12840,LOC_Os06g12850,LOC_Os06g12860,LOC_Os06g13040
						IPR029963	Protein altered xyloglucan 4	LOC_Os06g12830,LOC_Os06g12840,LOC_Os06g12850,LOC_Os06g12860						GO:0010411	LOC_Os06g12830,LOC_Os06g12840,LOC_Os06g12850,LOC_Os06g12860,LOC_Os06g13040
						IPR025846	PMR5 N-terminal domain	LOC_Os06g12800,LOC_Os06g12810,LOC_Os06g12820,LOC_Os06g12840,LOC_Os06g12850,LOC_Os06g12860,LOC_Os06g12870						GO:0006073	LOC_Os06g12830,LOC_Os06g12840,LOC_Os06g12850,LOC_Os06g12860,LOC_Os06g13040
														GO:0044042	LOC_Os06g12830,LOC_Os06g12840,LOC_Os06g12850,LOC_Os06g12860,LOC_Os06g13040
														GO:0044264	LOC_Os06g12830,LOC_Os06g12840,LOC_Os06g12850,LOC_Os06g12860,LOC_Os06g13040
														GO:0044036	LOC_Os06g12830,LOC_Os06g12840,LOC_Os06g12850,LOC_Os06g12860,LOC_Os06g13040
														GO:0071554	LOC_Os06g12830,LOC_Os06g12840,LOC_Os06g12850,LOC_Os06g12860,LOC_Os06g13040
														GO:0005976	LOC_Os06g12830,LOC_Os06g12840,LOC_Os06g12850,LOC_Os06g12860,LOC_Os06g13040
														GO:0044262	LOC_Os06g12830,LOC_Os06g12840,LOC_Os06g12850,LOC_Os06g12860,LOC_Os06g13040
13_GL	6	7453914	7553914	13	11	IPR005299	SAM dependent carboxyl methyltransferase	LOC_Os06g13510,LOC_Os06g13520,LOC_Os06g13530,LOC_Os06g13550,LOC_Os06g13560		PWY-4203	volatile benzenoid biosynthesis I	LOC_Os06g13510,LOC_Os06g13520		GO:0032259	LOC_Os06g13510,LOC_Os06g13520,LOC_Os06g13530,LOC_Os06g13550,LOC_Os06g13560
						IPR029063	S-adenosyl-L-methionine-dependent methyltransferase	LOC_Os06g13510,LOC_Os06g13520,LOC_Os06g13530,LOC_Os06g13550,LOC_Os06g13560
14_PL	6	20400110	20500110	13	9	no enrichment
15_GL_jap	7	11519294	12296525	99	46	no enrichment
16_FP	8	18004654	18104654	17	8	no enrichment
17_FP	8	26175268	26275268	15	15	IPR001607	Zinc finger, UBP-type	LOC_Os08g41530,LOC_Os08g41540,LOC_Os08g41550,LOC_Os08g41560,LOC_Os08g41580
						IPR028889	Ubiquitin specific protease domain	LOC_Os08g41530,LOC_Os08g41540,LOC_Os08g41560,LOC_Os08g41580
18_FP	9	6656837	7940621	168	103	IPR004158	DUF247	LOC_Os09g12840,LOC_Os09g12970,LOC_Os09g13040,LOC_Os09g13250,LOC_Os09g13410,LOC_Os09g13470
19_HD	9	14067272	14807406	115	91	IPR002914	Pollen allergen Poa p IX/Phl p VI	LOC_Os09g23899,LOC_Os09g23908,LOC_Os09g23930,LOC_Os09g23939,LOC_Os09g23948,LOC_Os09g23957,LOC_Os09g23966,LOC_Os09g23999,LOC_Os09g24008,LOC_Os09g24020,LOC_Os09g24029,LOC_Os09g24038,LOC_Os09g24100,LOC_Os09g24110,LOC_Os09g24120,LOC_Os09g24130,LOC_Os09g24140,LOC_Os09g24150,LOC_Os09g24159						GO:0002250	LOC_Os09g23899,LOC_Os09g23908,LOC_Os09g23930,LOC_Os09g23939,LOC_Os09g23948,LOC_Os09g23957,LOC_Os09g23966,LOC_Os09g23999,LOC_Os09g24008,LOC_Os09g24020,LOC_Os09g24029,LOC_Os09g24038,LOC_Os09g24100,LOC_Os09g24110,LOC_Os09g24120,LOC_Os09g24130,LOC_Os09g24140,LOC_Os09g24159
														GO:0002437	LOC_Os09g23899,LOC_Os09g23908,LOC_Os09g23930,LOC_Os09g23939,LOC_Os09g23948,LOC_Os09g23957,LOC_Os09g23966,LOC_Os09g23999,LOC_Os09g24008,LOC_Os09g24020,LOC_Os09g24029,LOC_Os09g24038,LOC_Os09g24100,LOC_Os09g24110,LOC_Os09g24120,LOC_Os09g24130,LOC_Os09g24140,LOC_Os09g24159
														GO:0002438	LOC_Os09g23899,LOC_Os09g23908,LOC_Os09g23930,LOC_Os09g23939,LOC_Os09g23948,LOC_Os09g23957,LOC_Os09g23966,LOC_Os09g23999,LOC_Os09g24008,LOC_Os09g24020,LOC_Os09g24029,LOC_Os09g24038,LOC_Os09g24100,LOC_Os09g24110,LOC_Os09g24120,LOC_Os09g24130,LOC_Os09g24140,LOC_Os09g24159
														GO:0002443	LOC_Os09g23899,LOC_Os09g23908,LOC_Os09g23930,LOC_Os09g23939,LOC_Os09g23948,LOC_Os09g23957,LOC_Os09g23966,LOC_Os09g23999,LOC_Os09g24008,LOC_Os09g24020,LOC_Os09g24029,LOC_Os09g24038,LOC_Os09g24100,LOC_Os09g24110,LOC_Os09g24120,LOC_Os09g24130,LOC_Os09g24140,LOC_Os09g24159
														GO:0002449	LOC_Os09g23899,LOC_Os09g23908,LOC_Os09g23930,LOC_Os09g23939,LOC_Os09g23948,LOC_Os09g23957,LOC_Os09g23966,LOC_Os09g23999,LOC_Os09g24008,LOC_Os09g24020,LOC_Os09g24029,LOC_Os09g24038,LOC_Os09g24100,LOC_Os09g24110,LOC_Os09g24120,LOC_Os09g24130,LOC_Os09g24140,LOC_Os09g24159
														GO:0002460	LOC_Os09g23899,LOC_Os09g23908,LOC_Os09g23930,LOC_Os09g23939,LOC_Os09g23948,LOC_Os09g23957,LOC_Os09g23966,LOC_Os09g23999,LOC_Os09g24008,LOC_Os09g24020,LOC_Os09g24029,LOC_Os09g24038,LOC_Os09g24100,LOC_Os09g24110,LOC_Os09g24120,LOC_Os09g24130,LOC_Os09g24140,LOC_Os09g24159
														GO:0002524	LOC_Os09g23899,LOC_Os09g23908,LOC_Os09g23930,LOC_Os09g23939,LOC_Os09g23948,LOC_Os09g23957,LOC_Os09g23966,LOC_Os09g23999,LOC_Os09g24008,LOC_Os09g24020,LOC_Os09g24029,LOC_Os09g24038,LOC_Os09g24100,LOC_Os09g24110,LOC_Os09g24120,LOC_Os09g24130,LOC_Os09g24140,LOC_Os09g24159
														GO:0002526	LOC_Os09g23899,LOC_Os09g23908,LOC_Os09g23930,LOC_Os09g23939,LOC_Os09g23948,LOC_Os09g23957,LOC_Os09g23966,LOC_Os09g23999,LOC_Os09g24008,LOC_Os09g24020,LOC_Os09g24029,LOC_Os09g24038,LOC_Os09g24100,LOC_Os09g24110,LOC_Os09g24120,LOC_Os09g24130,LOC_Os09g24140,LOC_Os09g24159
														GO:0006954	LOC_Os09g23899,LOC_Os09g23908,LOC_Os09g23930,LOC_Os09g23939,LOC_Os09g23948,LOC_Os09g23957,LOC_Os09g23966,LOC_Os09g23999,LOC_Os09g24008,LOC_Os09g24020,LOC_Os09g24029,LOC_Os09g24038,LOC_Os09g24100,LOC_Os09g24110,LOC_Os09g24120,LOC_Os09g24130,LOC_Os09g24140,LOC_Os09g24159
														GO:0016064	LOC_Os09g23899,LOC_Os09g23908,LOC_Os09g23930,LOC_Os09g23939,LOC_Os09g23948,LOC_Os09g23957,LOC_Os09g23966,LOC_Os09g23999,LOC_Os09g24008,LOC_Os09g24020,LOC_Os09g24029,LOC_Os09g24038,LOC_Os09g24100,LOC_Os09g24110,LOC_Os09g24120,LOC_Os09g24130,LOC_Os09g24140,LOC_Os09g24159
														GO:0016068	LOC_Os09g23899,LOC_Os09g23908,LOC_Os09g23930,LOC_Os09g23939,LOC_Os09g23948,LOC_Os09g23957,LOC_Os09g23966,LOC_Os09g23999,LOC_Os09g24008,LOC_Os09g24020,LOC_Os09g24029,LOC_Os09g24038,LOC_Os09g24100,LOC_Os09g24110,LOC_Os09g24120,LOC_Os09g24130,LOC_Os09g24140,LOC_Os09g24159
														GO:0019724	LOC_Os09g23899,LOC_Os09g23908,LOC_Os09g23930,LOC_Os09g23939,LOC_Os09g23948,LOC_Os09g23957,LOC_Os09g23966,LOC_Os09g23999,LOC_Os09g24008,LOC_Os09g24020,LOC_Os09g24029,LOC_Os09g24038,LOC_Os09g24100,LOC_Os09g24110,LOC_Os09g24120,LOC_Os09g24130,LOC_Os09g24140,LOC_Os09g24159
														GO:0002252	LOC_Os09g23899,LOC_Os09g23908,LOC_Os09g23930,LOC_Os09g23939,LOC_Os09g23948,LOC_Os09g23957,LOC_Os09g23966,LOC_Os09g23999,LOC_Os09g24008,LOC_Os09g24020,LOC_Os09g24029,LOC_Os09g24038,LOC_Os09g24100,LOC_Os09g24110,LOC_Os09g24120,LOC_Os09g24130,LOC_Os09g24140,LOC_Os09g24159
														GO:0002376	LOC_Os09g23899,LOC_Os09g23908,LOC_Os09g23930,LOC_Os09g23939,LOC_Os09g23948,LOC_Os09g23957,LOC_Os09g23966,LOC_Os09g23999,LOC_Os09g24008,LOC_Os09g24020,LOC_Os09g24029,LOC_Os09g24038,LOC_Os09g24100,LOC_Os09g24110,LOC_Os09g24120,LOC_Os09g24130,LOC_Os09g24140,LOC_Os09g24159
														GO:0006955	LOC_Os09g23899,LOC_Os09g23908,LOC_Os09g23930,LOC_Os09g23939,LOC_Os09g23948,LOC_Os09g23957,LOC_Os09g23966,LOC_Os09g23999,LOC_Os09g24008,LOC_Os09g24020,LOC_Os09g24029,LOC_Os09g24038,LOC_Os09g24100,LOC_Os09g24110,LOC_Os09g24120,LOC_Os09g24130,LOC_Os09g24140,LOC_Os09g24159
														GO:0006952	LOC_Os09g23899,LOC_Os09g23908,LOC_Os09g23930,LOC_Os09g23939,LOC_Os09g23948,LOC_Os09g23957,LOC_Os09g23966,LOC_Os09g23999,LOC_Os09g24008,LOC_Os09g24020,LOC_Os09g24029,LOC_Os09g24038,LOC_Os09g24100,LOC_Os09g24110,LOC_Os09g24120,LOC_Os09g24130,LOC_Os09g24140,LOC_Os09g24159
														GO:0006950	LOC_Os09g23899,LOC_Os09g23908,LOC_Os09g23930,LOC_Os09g23939,LOC_Os09g23948,LOC_Os09g23957,LOC_Os09g23966,LOC_Os09g23999,LOC_Os09g24008,LOC_Os09g24020,LOC_Os09g24029,LOC_Os09g24038,LOC_Os09g24100,LOC_Os09g24110,LOC_Os09g24120,LOC_Os09g24130,LOC_Os09g24140,LOC_Os09g24159,LOC_Os09g24200,LOC_Os09g24220
														GO:0050896	LOC_Os09g23899,LOC_Os09g23908,LOC_Os09g23930,LOC_Os09g23939,LOC_Os09g23948,LOC_Os09g23957,LOC_Os09g23966,LOC_Os09g23999,LOC_Os09g24008,LOC_Os09g24020,LOC_Os09g24029,LOC_Os09g24038,LOC_Os09g24100,LOC_Os09g24110,LOC_Os09g24120,LOC_Os09g24130,LOC_Os09g24140,LOC_Os09g24159,LOC_Os09g24200,LOC_Os09g24220
20_GW_jap	10	1098998	1404807	52	27	no enrichment
21_LW	12	17445137	17561823	13	10	no enrichment
