## Supplementary material for "Evidence of selection, adaptation and untapped diversity in Vietnamese rice landraces": Table S8. Gene lists for the 21 QTLs

Table S8. Gene lists for the 21 QTL
QTL	chrom	start	end	genes
1_DI	2	6805273	6923410	LOC_Os02g12890,LOC_Os02g12900,LOC_Os02g12910,LOC_Os02g12930,LOC_Os02g12939,LOC_Os02g12950,LOC_Os02g12960,LOC_Os02g12970,LOC_Os02g12980,LOC_Os02g12990,LOC_Os02g13000,LOC_Os02g13010,LOC_Os02g13020,LOC_Os02g13030,LOC_Os02g13040,LOC_Os02g13060,LOC_Os02g13070,LOC_Os02g13080
2_GL	2	15480976	16798043	LOC_Os02g26370,LOC_Os02g26380,LOC_Os02g26390,LOC_Os02g26400,LOC_Os02g26404,LOC_Os02g26410,LOC_Os02g26420,LOC_Os02g26430,LOC_Os02g26440,LOC_Os02g26450,LOC_Os02g26460,LOC_Os02g26470,LOC_Os02g26480,LOC_Os02g26490,LOC_Os02g26500,LOC_Os02g26510,LOC_Os02g26520,LOC_Os02g26530,LOC_Os02g26540,LOC_Os02g26550,LOC_Os02g26560,LOC_Os02g26570,LOC_Os02g26580,LOC_Os02g26590,LOC_Os02g26600,LOC_Os02g26614,LOC_Os02g…
3_GL_jap	2	35638527	35927940	LOC_Os02g58220,LOC_Os02g58230,LOC_Os02g58240,LOC_Os02g58250,LOC_Os02g58260,LOC_Os02g58270,LOC_Os02g58280,LOC_Os02g58290,LOC_Os02g58300,LOC_Os02g58310,LOC_Os02g58330,LOC_Os02g58340,LOC_Os02g58350,LOC_Os02g58360,LOC_Os02g58370,LOC_Os02g58380,LOC_Os02g58390,LOC_Os02g58400,LOC_Os02g58410,LOC_Os02g58420,LOC_Os02g58430,LOC_Os02g58440,LOC_Os02g58450,LOC_Os02g58460,LOC_Os02g58470,LOC_Os02g58480,LOC_Os02g…
4_GW_jap	3	3334516	3532506	LOC_Os03g06620,LOC_Os03g06630,LOC_Os03g06640,LOC_Os03g06654,LOC_Os03g06670,LOC_Os03g06674,LOC_Os03g06680,LOC_Os03g06690,LOC_Os03g06700,LOC_Os03g06705,LOC_Os03g06710,LOC_Os03g06720,LOC_Os03g06730,LOC_Os03g06740,LOC_Os03g06750,LOC_Os03g06760,LOC_Os03g06780,LOC_Os03g06790,LOC_Os03g06800,LOC_Os03g06810,LOC_Os03g06820,LOC_Os03g06830,LOC_Os03g06835,LOC_Os03g06840,LOC_Os03g06850,LOC_Os03g06860,LOC_Os03g…
5_GS	3	16520656	16908475	LOC_Os03g29085,LOC_Os03g29100,LOC_Os03g29110,LOC_Os03g29120,LOC_Os03g29130,LOC_Os03g29140,LOC_Os03g29150,LOC_Os03g29170,LOC_Os03g29180,LOC_Os03g29184,LOC_Os03g29190,LOC_Os03g29194,LOC_Os03g29200,LOC_Os03g29206,LOC_Os03g29212,LOC_Os03g29220,LOC_Os03g29222,LOC_Os03g29224,LOC_Os03g29230,LOC_Os03g29240,LOC_Os03g29244,LOC_Os03g29250,LOC_Os03g29260,LOC_Os03g29270,LOC_Os03g29280,LOC_Os03g29290,LOC_Os03g…
6_GS	3	17686248	20833777	LOC_Os03g31044,LOC_Os03g31060,LOC_Os03g31070,LOC_Os03g31090,LOC_Os03g31110,LOC_Os03g31120,LOC_Os03g31134,LOC_Os03g31150,LOC_Os03g31160,LOC_Os03g31170,LOC_Os03g31180,LOC_Os03g31190,LOC_Os03g31200,LOC_Os03g31210,LOC_Os03g31230,LOC_Os03g31240,LOC_Os03g31254,LOC_Os03g31260,LOC_Os03g31270,LOC_Os03g31280,LOC_Os03g31290,LOC_Os03g31300,LOC_Os03g31310,LOC_Os03g31320,LOC_Os03g31340,LOC_Os03g31360,LOC_Os03g…
7_GL	4	12043539	13108767	LOC_Os04g21340,LOC_Os04g21350,LOC_Os04g21360,LOC_Os04g21370,LOC_Os04g21380,LOC_Os04g21390,LOC_Os04g21400,LOC_Os04g21410,LOC_Os04g21420,LOC_Os04g21430,LOC_Os04g21450,LOC_Os04g21460,LOC_Os04g21470,LOC_Os04g21480,LOC_Os04g21490,LOC_Os04g21500,LOC_Os04g21510,LOC_Os04g21520,LOC_Os04g21530,LOC_Os04g21560,LOC_Os04g21570,LOC_Os04g21580,LOC_Os04g21590,LOC_Os04g21600,LOC_Os04g21610,LOC_Os04g21620,LOC_Os04g…
8_HD	4	16165354	16384087	LOC_Os04g27350,LOC_Os04g27360,LOC_Os04g27370,LOC_Os04g27380,LOC_Os04g27400,LOC_Os04g27410,LOC_Os04g27420,LOC_Os04g27430,LOC_Os04g27440,LOC_Os04g27450,LOC_Os04g27460,LOC_Os04g27470,LOC_Os04g27480,LOC_Os04g27490,LOC_Os04g27500,LOC_Os04g27510,LOC_Os04g27520,LOC_Os04g27530,LOC_Os04g27540,LOC_Os04g27550,LOC_Os04g27560,LOC_Os04g27570,LOC_Os04g27580,LOC_Os04g27590,LOC_Os04g27600,LOC_Os04g27610,LOC_Os04g…
9_PL	5	667557	767557	LOC_Os05g02160,LOC_Os05g02170,LOC_Os05g02180,LOC_Os05g02190,LOC_Os05g02200,LOC_Os05g02210,LOC_Os05g02220,LOC_Os05g02230,LOC_Os05g02240,LOC_Os05g02250,LOC_Os05g02260,LOC_Os05g02270,LOC_Os05g02280,LOC_Os05g02290,LOC_Os05g02300,LOC_Os05g02310,LOC_Os05g02320,LOC_Os05g02330,LOC_Os05g02340,LOC_Os05g02350
10_GS	5	4802345	5383914	LOC_Os05g08760,LOC_Os05g08770,LOC_Os05g08780,LOC_Os05g08790,LOC_Os05g08800,LOC_Os05g08810,LOC_Os05g08820,LOC_Os05g08830,LOC_Os05g08840,LOC_Os05g08850,LOC_Os05g08854,LOC_Os05g08860,LOC_Os05g08870,LOC_Os05g08880,LOC_Os05g08890,LOC_Os05g08900,LOC_Os05g08910,LOC_Os05g08920,LOC_Os05g08930,LOC_Os05g08940,LOC_Os05g08950,LOC_Os05g08960,LOC_Os05g08970,LOC_Os05g08980,LOC_Os05g08990,LOC_Os05g09000,LOC_Os05g…
11_GL	6	1561006	1664716	LOC_Os06g03860,LOC_Os06g03880,LOC_Os06g03890,LOC_Os06g03900,LOC_Os06g03910,LOC_Os06g03920,LOC_Os06g03930,LOC_Os06g03940,LOC_Os06g03960,LOC_Os06g03970,LOC_Os06g03980,LOC_Os06g03990,LOC_Os06g04000,LOC_Os06g04010,LOC_Os06g04020,LOC_Os06g04030,LOC_Os06g04040
12_GL	6	6680831	7190137	LOC_Os06g12320,LOC_Os06g12330,LOC_Os06g12340,LOC_Os06g12350,LOC_Os06g12360,LOC_Os06g12370,LOC_Os06g12380,LOC_Os06g12390,LOC_Os06g12400,LOC_Os06g12410,LOC_Os06g12430,LOC_Os06g12440,LOC_Os06g12450,LOC_Os06g12455,LOC_Os06g12460,LOC_Os06g12470,LOC_Os06g12480,LOC_Os06g12490,LOC_Os06g12500,LOC_Os06g12510,LOC_Os06g12520,LOC_Os06g12530,LOC_Os06g12539,LOC_Os06g12550,LOC_Os06g12560,LOC_Os06g12570,LOC_Os06g…
13_GL	6	7453914	7553914	LOC_Os06g13510,LOC_Os06g13520,LOC_Os06g13530,LOC_Os06g13540,LOC_Os06g13550,LOC_Os06g13560,LOC_Os06g13570,LOC_Os06g13580,LOC_Os06g13590,LOC_Os06g13600,LOC_Os06g13610,LOC_Os06g13620,LOC_Os06g13630
14_PL	6	20400110	20500110	LOC_Os06g35050,LOC_Os06g35060,LOC_Os06g35070,LOC_Os06g35080,LOC_Os06g35090,LOC_Os06g35100,LOC_Os06g35110,LOC_Os06g35120,LOC_Os06g35130,LOC_Os06g35140,LOC_Os06g35150,LOC_Os06g35160,LOC_Os06g35165
15_GL_jap	7	11519294	12296525	LOC_Os07g19480,LOC_Os07g19494,LOC_Os07g19510,LOC_Os07g19520,LOC_Os07g19530,LOC_Os07g19540,LOC_Os07g19550,LOC_Os07g19560,LOC_Os07g19570,LOC_Os07g19580,LOC_Os07g19594,LOC_Os07g20100,LOC_Os07g20110,LOC_Os07g20120,LOC_Os07g20130,LOC_Os07g20135,LOC_Os07g20140,LOC_Os07g20150,LOC_Os07g20160,LOC_Os07g20164,LOC_Os07g20170,LOC_Os07g20180,LOC_Os07g20200,LOC_Os07g20210,LOC_Os07g20220,LOC_Os07g20230,LOC_Os07g…
16_FP	8	18004654	18104654	LOC_Os08g29360,LOC_Os08g29370,LOC_Os08g29380,LOC_Os08g29390,LOC_Os08g29400,LOC_Os08g29420,LOC_Os08g29430,LOC_Os08g29440,LOC_Os08g29450,LOC_Os08g29460,LOC_Os08g29470,LOC_Os08g29480,LOC_Os08g29490,LOC_Os08g29500,LOC_Os08g29510,LOC_Os08g29520,LOC_Os08g29530
17_FP	8	26175268	26275268	LOC_Os08g41460,LOC_Os08g41470,LOC_Os08g41480,LOC_Os08g41489,LOC_Os08g41500,LOC_Os08g41510,LOC_Os08g41520,LOC_Os08g41530,LOC_Os08g41540,LOC_Os08g41550,LOC_Os08g41560,LOC_Os08g41570,LOC_Os08g41580,LOC_Os08g41590,LOC_Os08g41600
18_FP	9	6656837	7940621	LOC_Os09g11880,LOC_Os09g11890,LOC_Os09g11900,LOC_Os09g11910,LOC_Os09g11920,LOC_Os09g11930,LOC_Os09g11940,LOC_Os09g11950,LOC_Os09g11960,LOC_Os09g11970,LOC_Os09g11980,LOC_Os09g11990,LOC_Os09g12000,LOC_Os09g12010,LOC_Os09g12020,LOC_Os09g12050,LOC_Os09g12060,LOC_Os09g12070,LOC_Os09g12080,LOC_Os09g12090,LOC_Os09g12100,LOC_Os09g12110,LOC_Os09g12130,LOC_Os09g12140,LOC_Os09g12150,LOC_Os09g12160,LOC_Os09g…
19_HD	9	14067272	14807406	LOC_Os09g23670,LOC_Os09g23680,LOC_Os09g23690,LOC_Os09g23700,LOC_Os09g23710,LOC_Os09g23720,LOC_Os09g23725,LOC_Os09g23730,LOC_Os09g23740,LOC_Os09g23750,LOC_Os09g23760,LOC_Os09g23770,LOC_Os09g23780,LOC_Os09g23790,LOC_Os09g23800,LOC_Os09g23810,LOC_Os09g23820,LOC_Os09g23830,LOC_Os09g23840,LOC_Os09g23850,LOC_Os09g23860,LOC_Os09g23870,LOC_Os09g23880,LOC_Os09g23890,LOC_Os09g23894,LOC_Os09g23899,LOC_Os09g…
20_GW_jap	10	1098998	1404807	LOC_Os10g02780,LOC_Os10g02790,LOC_Os10g02800,LOC_Os10g02814,LOC_Os10g02830,LOC_Os10g02840,LOC_Os10g02850,LOC_Os10g02860,LOC_Os10g02870,LOC_Os10g02880,LOC_Os10g02890,LOC_Os10g02900,LOC_Os10g02910,LOC_Os10g02920,LOC_Os10g02930,LOC_Os10g02940,LOC_Os10g02950,LOC_Os10g02960,LOC_Os10g02970,LOC_Os10g02980,LOC_Os10g02990,LOC_Os10g03000,LOC_Os10g03010,LOC_Os10g03020,LOC_Os10g03030,LOC_Os10g03040,LOC_Os10g…
21_LW	12	17445137	17561823	LOC_Os12g29380,LOC_Os12g29390,LOC_Os12g29400,LOC_Os12g29410,LOC_Os12g29420,LOC_Os12g29430,LOC_Os12g29434,LOC_Os12g29440,LOC_Os12g29450,LOC_Os12g29470,LOC_Os12g29480,LOC_Os12g29500,LOC_Os12g29510
